# The functional maturation of mouse spermatozoa is underpinned by global remodeling of the cellular phosphoproteome

**DOI:** 10.1101/2025.09.18.677062

**Authors:** David A. Skerrett-Byrne, Amanda L. Anderson, Raffaele Teperino, Nathan D. Burke, Elizabeth G. Bromfield, Matthew D. Dun, Valérie Gailus-Durner, Helmut Fuchs, Susan Marschall, Martin Hrabě de Angelis, Sean J. Humphrey, Brett Nixon

## Abstract

The functional maturation of mammalian spermatozoa is driven by modification of their intrinsic proteome as the cells transit the male (epididymal sperm maturation) and female reproductive tracts (capacitation). Here, high-resolution mass spectrometry was used to interrogate the central role that phosphoproteomic changes play in the functional remodeling of mouse spermatozoa. This strategy identified 14,586 site-specific phosphorylation events, including the phosphorylation of 573 proteins and dephosphorylation of 426 during epididymal maturation and additional phosphorylation changes in 211 proteins linked to capacitation. We identified over 300 kinases that putatively govern these events, including three novel kinases (STK33, HIPK4, and PAK1) implicated in acrosomal exocytosis. The functional relevance of these data was confirmed via the use of knockout mouse models, which demonstrated several phosphoproteins as being essential for sperm motility and fertilization capacity. These findings illustrate that large-scale phosphorylation remodeling occurs during sperm maturation with implications extending to novel means of fertility regulation.

**HIGHLIGHTS:**

- Sperm phosphoproteome is dramatically remodeled during post-testicular maturation
- Identification of >14,000 site-specific phosphorylation events providing comprehensive insight into sperm cell signaling events associated with functional maturation
- Major changes in the sperm phosphoproteome coincide with epididymal maturation whereas capacitation results in more modest changes
- Identification of 343 novel kinases potentially important for conferring functional maturity to spermatozoa and demonstrated role for STK33, HIPK4 and PAK1 kinases
- Knockout mouse models of 23 genes provided *in vivo* validation, with loss of these proteins leading to pronounced defects in sperm motility and fertilization capacity
- All data is available via our interactive ShinySpermPhospho application - https://reproproteomics.shinyapps.io/ShinySpermPhospho/
