## Supplemental Table 6 for "The functional maturation of mouse spermatozoa is underpinned by global remodeling of the cellular phosphoproteome"

### Sheet: S.Table 6
S.Table 6 - All mapped Kinases potentially regulating epididymal and capacitation drive phosphorylation changes. Data relates to Figures 6 and S3.					Proteome
					Phosphoproteome
					In-silico
Accession	Protein Name	Gene Symbol	Dataset source
O55229	Choline/ethanolamine kinase	Chkb	ANOVA Group 1
O88874	Cyclin-K	Ccnk	ANOVA Group 1
O88904	Homeodomain-interacting protein kinase 1	Hipk1	ANOVA Group 1
P28867	Protein kinase C delta type	Pkcd	ANOVA Group 1
Q03147	Cyclin-dependent kinase 7	Cdk7	ANOVA Group 1
Q2NL51	Glycogen synthase kinase-3 alpha	Gsk3a	ANOVA Group 1
Q61136	Serine/threonine-protein kinase PRP4 homolog	Prpf4b	ANOVA Group 1
Q61644	Protein kinase C and casein kinase substrate in neurons protein 1	Pacsin1	ANOVA Group 1
Q64127	Transcription intermediary factor 1-alpha	Tif1a	ANOVA Group 1
Q6PDN3	Myosin light chain kinase, smooth muscle	Mylk	ANOVA Group 1
Q6PHZ2	Calcium/calmodulin-dependent protein kinase type II subunit delta	Camk2d	ANOVA Group 1
Q7TT50	Serine/threonine-protein kinase MRCK beta	Cdc42bpb	ANOVA Group 1
Q80XU3	Nuclear ubiquitous casein and cyclin-dependent kinase substrate 1	Nucks1	ANOVA Group 1
Q811D0	Disks large homolog 1	Dlg1	ANOVA Group 1
Q8BZ03	Serine/threonine-protein kinase D2	Prkd2	ANOVA Group 1
Q8CEE6	PAS domain-containing serine/threonine-protein kinase	Pask	ANOVA Group 1
Q91V36	Nuclear receptor-binding protein 2	Nrbp2	ANOVA Group 1
Q99KY4	Cyclin-G-associated kinase	Gak	ANOVA Group 1
Q9DBC7	cAMP-dependent protein kinase type I-alpha regulatory subunit	Prkar1a	ANOVA Group 1
Q9DC28	Casein kinase I isoform delta	Csnk1d	ANOVA Group 1
Q9Z0R0	Serine/threonine-protein kinase haspin	Haspin	ANOVA Group 1
Q9Z0U1	Tight junction protein ZO-2	Tjp2	ANOVA Group 1
Q9Z277	Tyrosine-protein kinase BAZ1B	Baz1b	ANOVA Group 1
D3YXJ0	Diacylglycerol kinase eta	Dgkh	ANOVA Group 2
O54781	SRSF protein kinase 2	Srpk2	ANOVA Group 2
O54833	Casein kinase II subunit alpha	Ck2a2	ANOVA Group 2
O54863	Testis-specific serine/threonine-protein kinase 2	Tssk2	ANOVA Group 2
O54887	Testis-specific serine kinase substrate	Tsks	ANOVA Group 2
O70291	G protein-coupled receptor kinase 4	Grk4	ANOVA Group 2
O70551	SRSF protein kinase 1	Srpk1	ANOVA Group 2
P05132	cAMP-dependent protein kinase catalytic subunit alpha	Pkaca	ANOVA Group 2
P08414	Calcium/calmodulin-dependent protein kinase type IV	Camk4	ANOVA Group 2
P09411	Phosphoglycerate kinase 1	Pgk1	ANOVA Group 2
P12367	cAMP-dependent protein kinase type II-alpha regulatory subunit	Prkar2a	ANOVA Group 2
P15532	Nucleoside diphosphate kinase A	Nme1	ANOVA Group 2
P17710	Hexokinase-1	Hk1	ANOVA Group 2
P25911	Tyrosine-protein kinase Lyn	Lyn	ANOVA Group 2
P28867	Protein kinase C delta type	Pkcd	ANOVA Group 2
P47857-3	Isoform 3 of ATP-dependent 6-phosphofructokinase, muscle type	Pfkm	ANOVA Group 2
P52480	Pyruvate kinase PKM	Pkm	ANOVA Group 2
P67871	Casein kinase II subunit beta	Csnk2b	ANOVA Group 2
P80314	T-complex protein 1 subunit beta	Cct2	ANOVA Group 2
P97930	Thymidylate kinase	Dtymk	ANOVA Group 2
Q02111	Protein kinase C theta type	Prkcq	ANOVA Group 2
Q04735	Cyclin-dependent kinase 16	Cdk16	ANOVA Group 2
Q2NL51	Glycogen synthase kinase-3 alpha	Gsk3a	ANOVA Group 2
Q61241	Testis-specific serine/threonine-protein kinase 1	Tssk1b	ANOVA Group 2
Q68FF6	ARF GTPase-activating protein GIT1	Git1	ANOVA Group 2
Q8CEE6	PAS domain-containing serine/threonine-protein kinase	Pask	ANOVA Group 2
Q924X7	Serine/threonine-protein kinase 33	Stk33	ANOVA Group 2
Q925K9	Testis-specific serine/threonine-protein kinase 6	Tssk6	ANOVA Group 2
Q99MH5	Nucleoside diphosphate kinase homolog 5	Nme5	ANOVA Group 2
Q9D5S7	Leucine-rich repeat and guanylate kinase domain-containing protein	Lrguk	ANOVA Group 2
Q9D7G0	Ribose-phosphate pyrophosphokinase 1	Prps1	ANOVA Group 2
Q9DB30	Phosphorylase b kinase gamma catalytic chain, liver/testis isoform	Phkg2	ANOVA Group 2
Q9DBP5	UMP-CMP kinase	Cmpk1	ANOVA Group 2
Q9DC28	Casein kinase I isoform delta	Csnk1d	ANOVA Group 2
Q9QZ08	N-acetyl-D-glucosamine kinase	Nagk	ANOVA Group 2
Q9R0Y5	Adenylate kinase isoenzyme 1	Ak1	ANOVA Group 2
Q9WTK7	Serine/threonine-protein kinase STK11	Stk11	ANOVA Group 2
Q9WTP6	Adenylate kinase 2, mitochondrial	Ak2	ANOVA Group 2
Q9WUA3	ATP-dependent 6-phosphofructokinase, platelet type	Pfkp	ANOVA Group 2
Q9WV60	Glycogen synthase kinase-3 beta	Gsk3b	ANOVA Group 2
Q9Z0R0	Serine/threonine-protein kinase haspin	Haspin	ANOVA Group 2
O54781	SRSF protein kinase 2	Srpk2	ANOVA Group 4
O54863	Testis-specific serine/threonine-protein kinase 2	Tssk2	ANOVA Group 4
P08414	Calcium/calmodulin-dependent protein kinase type IV	Camk4	ANOVA Group 4
P09041	Phosphoglycerate kinase 2	Pgk2	ANOVA Group 4
P16056	Hepatocyte growth factor receptor	Met	ANOVA Group 4
Q61241	Testis-specific serine/threonine-protein kinase 1	Tssk1b	ANOVA Group 4
Q715T0	Thioredoxin domain-containing protein 3	Nme8	ANOVA Group 4
Q8CEE6	PAS domain-containing serine/threonine-protein kinase	Pask	ANOVA Group 4
Q924X7	Serine/threonine-protein kinase 33	Stk33	ANOVA Group 4
Q9D411	Testis-specific serine/threonine-protein kinase 4	Tssk4	ANOVA Group 4
Q9D5S7	Leucine-rich repeat and guanylate kinase domain-containing protein	Lrguk	ANOVA Group 4
Q9R0Y5	Adenylate kinase isoenzyme 1	Ak1	ANOVA Group 4
O54863	Testis-specific serine/threonine-protein kinase 2	Tssk2	Capacitation only
O55229	Choline/ethanolamine kinase	Chkb	Capacitation only
O70291	G protein-coupled receptor kinase 4	Grk4	Capacitation only
P09411	Phosphoglycerate kinase 1	Pgk1	Capacitation only
P12367	cAMP-dependent protein kinase type II-alpha regulatory subunit	Prkar2a	Capacitation only
P70451-4	Tyrosine-protein kinase Fer	Fer	Capacitation only
Q61241	Testis-specific serine/threonine-protein kinase 1	Tssk1b	Capacitation only
Q6DTY7	6-phosphofructo-2-kinase/fructose-2,6-bisphosphatase 4	Pfkfb4	Capacitation only
Q8VC30	Triokinase/FMN cyclase	Tkfc	Capacitation only
Q9D5S7	Leucine-rich repeat and guanylate kinase domain-containing protein	Lrguk	Capacitation only
Q9R0Y5	Adenylate kinase isoenzyme 1	Ak1	Capacitation only
Q9WU65	Glycerol kinase 2	Gk2	Capacitation only
O88643	Serine/threonine-protein kinase PAK 1	Pak1	In-silico (IPA)
P0C605	cGMP-dependent protein kinase 1	Prkg1	In-silico (IPA)
P16092	Fibroblast growth factor receptor 1	Fgfr1	In-silico (IPA)
P61809	Cyclin-dependent kinase 5 activator 1	Cdk5r1	In-silico (IPA)
P63318	Protein kinase C gamma type	Pkcg	In-silico (IPA)
P97793	ALK tyrosine kinase receptor	Alk	In-silico (IPA)
Q3V016	Homeodomain-interacting protein kinase 4	Hipk4	In-silico (IPA)
Q8BTI9	Phosphatidylinositol 4,5-bisphosphate 3-kinase catalytic subunit beta isoform	Pik3cb	In-silico (IPA)
Q99JT2	Serine/threonine-protein kinase 26	Mst4	In-silico (IPA)
Q9R0T8	Inhibitor of nuclear factor kappa-B kinase subunit epsilon	Ikbke	In-silico (IPA)
Q9WUA6	RAC-gamma serine/threonine-protein kinase	Akt3	In-silico (IPA)
Q9WUI1	Mitogen-activated protein kinase 11	Mapk11	In-silico (IPA)
E9QAQ5	Glycogen synthase kinase-3 beta	Gsk3b (Iso2)	In-silico (PhosphoSitePlus)
O08796	Eukaryotic elongation factor 2 kinase	Eef2k	In-silico (PhosphoSitePlus)
O35280	Serine/threonine-protein kinase Chk1	Chk1	In-silico (PhosphoSitePlus)
O35495	Cyclin-dependent kinase 14	Cdk14	In-silico (PhosphoSitePlus)
O35942	Serine/threonine-protein kinase Nek2	Nek2	In-silico (PhosphoSitePlus)
O54784	Death-associated protein kinase 3	Dapk3	In-silico (PhosphoSitePlus)
O54833	Casein kinase II subunit alpha	Ck2a2	In-silico (PhosphoSitePlus)
O55222	Integrin-linked protein kinase	Ilk	In-silico (PhosphoSitePlus)
O70126	Aurora kinase B	Aurkb	In-silico (PhosphoSitePlus)
O70293	G protein-coupled receptor kinase 6	Grk6	In-silico (PhosphoSitePlus)
O70551	SRSF protein kinase 1	Srpk1	In-silico (PhosphoSitePlus)
O70571	[Pyruvate dehydrogenase (acetyl-transferring)] kinase isozyme 4, mitochondrial	Pdk4	In-silico (PhosphoSitePlus)
O88643	Serine/threonine-protein kinase PAK 1	Pak1	In-silico (PhosphoSitePlus)
P05132	cAMP-dependent protein kinase catalytic subunit alpha	Pkaca	In-silico (PhosphoSitePlus)
P05480	Proto-oncogene tyrosine-protein kinase Src	Src	In-silico (PhosphoSitePlus)
P06803	Serine/threonine-protein kinase pim-1	Pim1	In-silico (PhosphoSitePlus)
P08414	Calcium/calmodulin-dependent protein kinase type IV	Camk4	In-silico (PhosphoSitePlus)
P0C605	cGMP-dependent protein kinase 1	Prkg1	In-silico (PhosphoSitePlus)
P11440	Cyclin-dependent kinase 1	Cdk1	In-silico (PhosphoSitePlus)
P11798	Calcium/calmodulin-dependent protein kinase type II subunit alpha	Camk2a	In-silico (PhosphoSitePlus)
P15532	Nucleoside diphosphate kinase A	Nme1	In-silico (PhosphoSitePlus)
P16054	Protein kinase C epsilon type	Pkce	In-silico (PhosphoSitePlus)
P18653	Ribosomal protein S6 kinase alpha-1	Rps6ka1	In-silico (PhosphoSitePlus)
P18654	Ribosomal protein S6 kinase alpha-3	Rsk2	In-silico (PhosphoSitePlus)
P20444	Protein kinase C alpha type	Pkca	In-silico (PhosphoSitePlus)
P23298	Protein kinase C eta type	Pkch	In-silico (PhosphoSitePlus)
P28652	Calcium/calmodulin-dependent protein kinase type II subunit beta	Camk2b	In-silico (PhosphoSitePlus)
P28867	Protein kinase C delta type	Pkcd	In-silico (PhosphoSitePlus)
P31750	RAC-alpha serine/threonine-protein kinase	Akt1	In-silico (PhosphoSitePlus)
P31938	Dual specificity mitogen-activated protein kinase kinase 1	Mek1	In-silico (PhosphoSitePlus)
P34152	Focal adhesion kinase 1	Fak	In-silico (PhosphoSitePlus)
P47809	Dual specificity mitogen-activated protein kinase kinase 4	Mkk4	In-silico (PhosphoSitePlus)
P47811	Mitogen-activated protein kinase 14	Mapk14	In-silico (PhosphoSitePlus)
P49025	Citron Rho-interacting kinase	Crik	In-silico (PhosphoSitePlus)
P49117	Nuclear receptor subfamily 2 group C member 2	Tak1	In-silico (PhosphoSitePlus)
P49138	MAP kinase-activated protein kinase 2	Mapkapk2	In-silico (PhosphoSitePlus)
P49615	Cyclin-dependent kinase 5	Cdk5	In-silico (PhosphoSitePlus)
P52480	Pyruvate kinase PKM	Pkm	In-silico (PhosphoSitePlus)
P52792	Hexokinase-4	Gck	In-silico (PhosphoSitePlus)
P58750	Serine/threonine-protein kinase pim-3	Pim3	In-silico (PhosphoSitePlus)
P63085	Mitogen-activated protein kinase 1	Erk2	In-silico (PhosphoSitePlus)
P63318	Protein kinase C gamma type	Pkcg	In-silico (PhosphoSitePlus)
P68404	Protein kinase C beta type	Pkcb	In-silico (PhosphoSitePlus)
P68404-2	Protein kinase C beta typ-II	Pkcb (Iso2)	In-silico (PhosphoSitePlus)
P70218	Mitogen-activated protein kinase kinase kinase kinase 1	Hpk1	In-silico (PhosphoSitePlus)
P70335	Rho-associated protein kinase 1	Rock1	In-silico (PhosphoSitePlus)
P70336	Rho-associated protein kinase 2	Rock2	In-silico (PhosphoSitePlus)
P70349	Adenosine 5'-monophosphoramidase HINT1	Pkci	In-silico (PhosphoSitePlus)
P97377	Cyclin-dependent kinase 2	Cdk2	In-silico (PhosphoSitePlus)
Q02111	Protein kinase C theta type	Prkcq	In-silico (PhosphoSitePlus)
Q02956	Protein kinase C zeta type	Pkcz	In-silico (PhosphoSitePlus)
Q04735	Cyclin-dependent kinase 16	Cdk16	In-silico (PhosphoSitePlus)
Q07832	Serine/threonine-protein kinase PLK1	Plk1	In-silico (PhosphoSitePlus)
Q09163	Protein delta homolog 1	Dlk	In-silico (PhosphoSitePlus)
Q2NL51	Glycogen synthase kinase-3 alpha	Gsk3a	In-silico (PhosphoSitePlus)
Q3UU96	Serine/threonine-protein kinase MRCK alpha	Cdc42bpa	In-silico (PhosphoSitePlus)
Q5EG47	5'-AMP-activated protein kinase catalytic subunit alpha-1	Ampka1	In-silico (PhosphoSitePlus)
Q5U4C9	Dual specificity tyrosine-phosphorylation-regulated kinase 2	Dyrk2	In-silico (PhosphoSitePlus)
Q60737	Casein kinase II subunit alpha	Csnk2a1	In-silico (PhosphoSitePlus)
Q60806	Serine/threonine-protein kinase PLK3	Plk3	In-silico (PhosphoSitePlus)
Q60823	RAC-beta serine/threonine-protein kinase	Akt2	In-silico (PhosphoSitePlus)
Q60855	Receptor-interacting serine/threonine-protein kinase 1	Ripk1	In-silico (PhosphoSitePlus)
Q61831	Mitogen-activated protein kinase 10	Jnk3	In-silico (PhosphoSitePlus)
Q61846	Maternal embryonic leucine zipper kinase	Melk	In-silico (PhosphoSitePlus)
Q62070	Serine/threonine-protein kinase pim-2	Pim2	In-silico (PhosphoSitePlus)
Q62101	Serine/threonine-protein kinase D1	Prkd1	In-silico (PhosphoSitePlus)
Q62388	Serine-protein kinase ATM	Atm	In-silico (PhosphoSitePlus)
Q63844	Mitogen-activated protein kinase 3	Erk1	In-silico (PhosphoSitePlus)
Q69Z98	Serine/threonine-protein kinase BRSK2	Brsk2	In-silico (PhosphoSitePlus)
Q6PDN3	Myosin light chain kinase, smooth muscle	Mylk	In-silico (PhosphoSitePlus)
Q80UV9	Transcription initiation factor TFIID subunit 1	Taf1	In-silico (PhosphoSitePlus)
Q80X41	Serine/threonine-protein kinase VRK1	Vrk1	In-silico (PhosphoSitePlus)
Q80XI6	Mitogen-activated protein kinase kinase kinase 11	Mlk3	In-silico (PhosphoSitePlus)
Q80Y86	Mitogen-activated protein kinase 15	Erk7	In-silico (PhosphoSitePlus)
Q80YE7	Death-associated protein kinase 1	Dapk1	In-silico (PhosphoSitePlus)
Q80YP0	Cyclin-dependent kinase 3	Cdk3	In-silico (PhosphoSitePlus)
Q8BFP9	[Pyruvate dehydrogenase (acetyl-transferring)] kinase isozyme 1, mitochondrial	Pdk1	In-silico (PhosphoSitePlus)
Q8BFP9	[Pyruvate dehydrogenase (acetyl-transferring)] kinase isozyme 1, mitochondrial	Pdk1	In-silico (PhosphoSitePlus)
Q8BK63	Casein kinase I isoform alpha	Csnk1a1	In-silico (PhosphoSitePlus)
Q8BRK8	5'-AMP-activated protein kinase catalytic subunit alpha-2	Prkaa2	In-silico (PhosphoSitePlus)
Q8BSK8	Ribosomal protein S6 kinase beta-1	Ps6kb1	In-silico (PhosphoSitePlus)
Q8BTW9	Serine/threonine-protein kinase PAK 4	Pak4	In-silico (PhosphoSitePlus)
Q8C050	Ribosomal protein S6 kinase alpha-5	Msk1	In-silico (PhosphoSitePlus)
Q8CIN4	Serine/threonine-protein kinase PAK 2	Pak2	In-silico (PhosphoSitePlus)
Q8K1Y2	Serine/threonine-protein kinase D3	Prkd3	In-silico (PhosphoSitePlus)
Q91WG5	5'-AMP-activated protein kinase subunit gamma-2	Prkag2	In-silico (PhosphoSitePlus)
Q91Y86	Mitogen-activated protein kinase 8	Jnk1	In-silico (PhosphoSitePlus)
Q91YS8	Calcium/calmodulin-dependent protein kinase type 1	Camk1	In-silico (PhosphoSitePlus)
Q922H2	[Pyruvate dehydrogenase (acetyl-transferring)] kinase isozyme 3, mitochondrial	Pdk3	In-silico (PhosphoSitePlus)
Q99JT2	Serine/threonine-protein kinase 26	Mst4	In-silico (PhosphoSitePlus)
Q99MK8	Beta-adrenergic receptor kinase 1	Grk2	In-silico (PhosphoSitePlus)
Q9CZ52	Anthrax toxin receptor 1	Atr	In-silico (PhosphoSitePlus)
Q9D411	Testis-specific serine/threonine-protein kinase 4	Tssk4	In-silico (PhosphoSitePlus)
Q9ERK0	Receptor-interacting serine/threonine-protein kinase 4	Ankrd3	In-silico (PhosphoSitePlus)
Q9ES70	Serine/threonine-protein kinase Nek6	Nek6	In-silico (PhosphoSitePlus)
Q9JJ78	Lymphokine-activated killer T-cell-originated protein kinase	Pbk	In-silico (PhosphoSitePlus)
Q9JK42	[Pyruvate dehydrogenase (acetyl-transferring)] kinase isozyme 2, mitochondrial	Pdk2	In-silico (PhosphoSitePlus)
Q9JLN9	Serine/threonine-protein kinase mTOR	Mtor	In-silico (PhosphoSitePlus)
Q9JMK2	Casein kinase I isoform epsilon	Csnk1e	In-silico (PhosphoSitePlus)
Q9QZR5	Homeodomain-interacting protein kinase 2	Hipk2	In-silico (PhosphoSitePlus)
Q9R078	5'-AMP-activated protein kinase subunit beta-1	Prkab1	In-silico (PhosphoSitePlus)
Q9WTU6	Mitogen-activated protein kinase 9	Jnk2	In-silico (PhosphoSitePlus)
Q9WUI1	Mitogen-activated protein kinase 11	Mapk11	In-silico (PhosphoSitePlus)
Q9WV60	Glycogen synthase kinase-3 beta	Gsk3b	In-silico (PhosphoSitePlus)
Q9WVC6	Serine/threonine-protein kinase Sgk1	Sgk1	In-silico (PhosphoSitePlus)
Q9Z1B7	Mitogen-activated protein kinase 13	Mapk13	In-silico (PhosphoSitePlus)
Q9Z1M4	Ribosomal protein S6 kinase beta-2	Rps6kb2	In-silico (PhosphoSitePlus)
Q9Z265	Serine/threonine-protein kinase Chk2	Chk2	In-silico (PhosphoSitePlus)
A2ASS6	Titin	Ttn	Proteome (Skerrett-Byrne et al 2022 Cell Reorts)
E9Q3L2	Phosphatidylinositol 4-kinase alpha	Pi4ka	Proteome (Skerrett-Byrne et al 2022 Cell Reorts)
O08528	Hexokinase-2	Hk2	Proteome (Skerrett-Byrne et al 2022 Cell Reorts)
O09110	Dual specificity mitogen-activated protein kinase kinase 3	Map2k3	Proteome (Skerrett-Byrne et al 2022 Cell Reorts)
O35099	Mitogen-activated protein kinase kinase kinase 5	Map3k5	Proteome (Skerrett-Byrne et al 2022 Cell Reorts)
O35492	Dual specificity protein kinase CLK3	Clk3	Proteome (Skerrett-Byrne et al 2022 Cell Reorts)
O35493	Dual specificity protein kinase CLK4	Clk4	Proteome (Skerrett-Byrne et al 2022 Cell Reorts)
O35607	Bone morphogenetic protein receptor type-2	Bmpr2	Proteome (Skerrett-Byrne et al 2022 Cell Reorts)
O35943	Frataxin, mitochondrial	Fxn	Proteome (Skerrett-Byrne et al 2022 Cell Reorts)
O54950	5'-AMP-activated protein kinase subunit gamma-1	Prkag1	Proteome (Skerrett-Byrne et al 2022 Cell Reorts)
O54988	STE20-like serine/threonine-protein kinase	Slk	Proteome (Skerrett-Byrne et al 2022 Cell Reorts)
O55028	[3-methyl-2-oxobutanoate dehydrogenase [lipoamide]] kinase, mitochondrial	Bckdk	Proteome (Skerrett-Byrne et al 2022 Cell Reorts)
O55033	Cytoplasmic protein NCK2	Nck2	Proteome (Skerrett-Byrne et al 2022 Cell Reorts)
O55183	Stanniocalcin-1	Stc1	Proteome (Skerrett-Byrne et al 2022 Cell Reorts)
O55222	Integrin-linked protein kinase	Ilk	Proteome (Skerrett-Byrne et al 2022 Cell Reorts)
O88351	Inhibitor of nuclear factor kappa-B kinase subunit beta	Ikbkb	Proteome (Skerrett-Byrne et al 2022 Cell Reorts)
O88522	NF-kappa-B essential modulator	Ikbkg	Proteome (Skerrett-Byrne et al 2022 Cell Reorts)
O88673	Diacylglycerol kinase alpha	Dgka	Proteome (Skerrett-Byrne et al 2022 Cell Reorts)
P04627	Serine/threonine-protein kinase A-Raf	Araf	Proteome (Skerrett-Byrne et al 2022 Cell Reorts)
P05480	Proto-oncogene tyrosine-protein kinase Src	Src	Proteome (Skerrett-Byrne et al 2022 Cell Reorts)
P09581	Macrophage colony-stimulating factor 1 receptor	Csf1r	Proteome (Skerrett-Byrne et al 2022 Cell Reorts)
P12382	ATP-dependent 6-phosphofructokinase, liver type	Pfkl	Proteome (Skerrett-Byrne et al 2022 Cell Reorts)
P15208	Insulin receptor	Insr	Proteome (Skerrett-Byrne et al 2022 Cell Reorts)
P17710-2	Isoform HK1-SB of Hexokinase-1	Hk1	Proteome (Skerrett-Byrne et al 2022 Cell Reorts)
P18653	Ribosomal protein S6 kinase alpha-1	Rps6ka1	Proteome (Skerrett-Byrne et al 2022 Cell Reorts)
P18654	Ribosomal protein S6 kinase alpha-3	Rsk2	Proteome (Skerrett-Byrne et al 2022 Cell Reorts)
P18826	Phosphorylase b kinase regulatory subunit alpha, skeletal muscle isoform	Phka1	Proteome (Skerrett-Byrne et al 2022 Cell Reorts)
P22518	Dual specificity protein kinase CLK1	Clk1	Proteome (Skerrett-Byrne et al 2022 Cell Reorts)
P24788	Cyclin-dependent kinase 11B	Cdk11b	Proteome (Skerrett-Byrne et al 2022 Cell Reorts)
P30275	Creatine kinase U-type, mitochondrial	Ckmt1	Proteome (Skerrett-Byrne et al 2022 Cell Reorts)
P30285	Cyclin-dependent kinase 4	Cdk4	Proteome (Skerrett-Byrne et al 2022 Cell Reorts)
P31750	RAC-alpha serine/threonine-protein kinase	Akt1	Proteome (Skerrett-Byrne et al 2022 Cell Reorts)
P31938	Dual specificity mitogen-activated protein kinase kinase 1	Mek1	Proteome (Skerrett-Byrne et al 2022 Cell Reorts)
P34152	Focal adhesion kinase 1	Fak	Proteome (Skerrett-Byrne et al 2022 Cell Reorts)
P41241	Tyrosine-protein kinase CSK	Csk	Proteome (Skerrett-Byrne et al 2022 Cell Reorts)
P43404	Tyrosine-protein kinase ZAP-70	Zap70	Proteome (Skerrett-Byrne et al 2022 Cell Reorts)
P46414	Cyclin-dependent kinase inhibitor 1B	Cdkn1b	Proteome (Skerrett-Byrne et al 2022 Cell Reorts)
P47809	Dual specificity mitogen-activated protein kinase kinase 4	Mkk4	Proteome (Skerrett-Byrne et al 2022 Cell Reorts)
P47811	Mitogen-activated protein kinase 14	Mapk14	Proteome (Skerrett-Byrne et al 2022 Cell Reorts)
P47941	Crk-like protein	Crkl	Proteome (Skerrett-Byrne et al 2022 Cell Reorts)
P49138	MAP kinase-activated protein kinase 2	Mapkapk2	Proteome (Skerrett-Byrne et al 2022 Cell Reorts)
P49615	Cyclin-dependent kinase 5	Cdk5	Proteome (Skerrett-Byrne et al 2022 Cell Reorts)
P52480-2	Isoform M1 of Pyruvate kinase PKM	Pkm	Proteome (Skerrett-Byrne et al 2022 Cell Reorts)
P52623	Uridine-cytidine kinase 1	Uck1	Proteome (Skerrett-Byrne et al 2022 Cell Reorts)
P55264	Adenosine kinase	Adk	Proteome (Skerrett-Byrne et al 2022 Cell Reorts)
P56960	Exosome component 10	Exosc10	Proteome (Skerrett-Byrne et al 2022 Cell Reorts)
P63085	Mitogen-activated protein kinase 1	Erk2	Proteome (Skerrett-Byrne et al 2022 Cell Reorts)
P68181	cAMP-dependent protein kinase catalytic subunit beta	Prkacb	Proteome (Skerrett-Byrne et al 2022 Cell Reorts)
P70265	6-phosphofructo-2-kinase/fructose-2,6-bisphosphatase 2	Pfkfb2	Proteome (Skerrett-Byrne et al 2022 Cell Reorts)
P70290	55 kDa erythrocyte membrane protein	Mpp1	Proteome (Skerrett-Byrne et al 2022 Cell Reorts)
P70336	Rho-associated protein kinase 2	Rock2	Proteome (Skerrett-Byrne et al 2022 Cell Reorts)
P70424	Receptor tyrosine-protein kinase erbB-2	Erbb2	Proteome (Skerrett-Byrne et al 2022 Cell Reorts)
P70451	Tyrosine-protein kinase Fer	Fer	Proteome (Skerrett-Byrne et al 2022 Cell Reorts)
P70451-4	Isoform 4 of Tyrosine-protein kinase Fer	Fer	Proteome (Skerrett-Byrne et al 2022 Cell Reorts)
P83741	Serine/threonine-protein kinase WNK1	Wnk1	Proteome (Skerrett-Byrne et al 2022 Cell Reorts)
P83741-2	Isoform 2 of Serine/threonine-protein kinase WNK1	Wnk1	Proteome (Skerrett-Byrne et al 2022 Cell Reorts)
P97313	DNA-dependent protein kinase catalytic subunit	Prkdc	Proteome (Skerrett-Byrne et al 2022 Cell Reorts)
P97328	Ketohexokinase	Khk	Proteome (Skerrett-Byrne et al 2022 Cell Reorts)
P97465	Docking protein 1	Dok1	Proteome (Skerrett-Byrne et al 2022 Cell Reorts)
Q01279	Epidermal growth factor receptor	Egfr	Proteome (Skerrett-Byrne et al 2022 Cell Reorts)
Q01768	Nucleoside diphosphate kinase B	Nme2	Proteome (Skerrett-Byrne et al 2022 Cell Reorts)
Q03141	MAP/microtubule affinity-regulating kinase 3	Mark3	Proteome (Skerrett-Byrne et al 2022 Cell Reorts)
Q03963	Interferon-induced, double-stranded RNA-activated protein kinase	Eif2ak2	Proteome (Skerrett-Byrne et al 2022 Cell Reorts)
Q04447	Creatine kinase B-type	Ckb	Proteome (Skerrett-Byrne et al 2022 Cell Reorts)
Q04736	Tyrosine-protein kinase Yes	Yes1	Proteome (Skerrett-Byrne et al 2022 Cell Reorts)
Q05512	Serine/threonine-protein kinase MARK2	Mark2	Proteome (Skerrett-Byrne et al 2022 Cell Reorts)
Q0KL02	Triple functional domain protein	Trio	Proteome (Skerrett-Byrne et al 2022 Cell Reorts)
Q14AX6	Cyclin-dependent kinase 12	Cdk12	Proteome (Skerrett-Byrne et al 2022 Cell Reorts)
Q1EG27	Myosin-IIIb	Myo3b	Proteome (Skerrett-Byrne et al 2022 Cell Reorts)
Q2TBE6	Phosphatidylinositol 4-kinase type 2-alpha	Pi4k2a	Proteome (Skerrett-Byrne et al 2022 Cell Reorts)
Q32M07	Adenylate kinase 8	Ak8	Proteome (Skerrett-Byrne et al 2022 Cell Reorts)
Q3TNA1	Xylulose kinase	Xylb	Proteome (Skerrett-Byrne et al 2022 Cell Reorts)
Q3TT99	Glycerophosphodiester phosphodiesterase domain-containing protein 4	Gdpd4	Proteome (Skerrett-Byrne et al 2022 Cell Reorts)
Q3TUA9	Protein O-mannose kinase	Pomk	Proteome (Skerrett-Byrne et al 2022 Cell Reorts)
Q3TYD6	Serine/threonine-protein kinase LMTK2	Lmtk2	Proteome (Skerrett-Byrne et al 2022 Cell Reorts)
Q3TZX8	Polynucleotide 5'-hydroxyl-kinase NOL9	Nol9	Proteome (Skerrett-Byrne et al 2022 Cell Reorts)
Q3U5Q7	UMP-CMP kinase 2, mitochondrial	Cmpk2	Proteome (Skerrett-Byrne et al 2022 Cell Reorts)
Q3UU96	Serine/threonine-protein kinase MRCK alpha	Cdc42bpa	Proteome (Skerrett-Byrne et al 2022 Cell Reorts)
Q3UUJ4	STE20-related kinase adapter protein alpha	Strada	Proteome (Skerrett-Byrne et al 2022 Cell Reorts)
Q3UYH7	Beta-adrenergic receptor kinase 2	Adrbk2	Proteome (Skerrett-Byrne et al 2022 Cell Reorts)
Q566J8	Atypical kinase COQ8B, mitochondrial	Coq8b	Proteome (Skerrett-Byrne et al 2022 Cell Reorts)
Q5EG47	5'-AMP-activated protein kinase catalytic subunit alpha-1	Ampka1	Proteome (Skerrett-Byrne et al 2022 Cell Reorts)
Q60680	Inhibitor of nuclear factor kappa-B kinase subunit alpha	Chuk	Proteome (Skerrett-Byrne et al 2022 Cell Reorts)
Q60737	Casein kinase II subunit alpha	Csnk2a1	Proteome (Skerrett-Byrne et al 2022 Cell Reorts)
Q60855	Receptor-interacting serine/threonine-protein kinase 1	Ripk1	Proteome (Skerrett-Byrne et al 2022 Cell Reorts)
Q60936	Atypical kinase COQ8A, mitochondrial	Coq8a	Proteome (Skerrett-Byrne et al 2022 Cell Reorts)
Q61083	Mitogen-activated protein kinase kinase kinase 2	Map3k2	Proteome (Skerrett-Byrne et al 2022 Cell Reorts)
Q61194	Phosphatidylinositol 4-phosphate 3-kinase C2 domain-containing subunit alpha	Pik3c2a	Proteome (Skerrett-Byrne et al 2022 Cell Reorts)
Q61214	Dual specificity tyrosine-phosphorylation-regulated kinase 1A	Dyrk1a	Proteome (Skerrett-Byrne et al 2022 Cell Reorts)
Q62074	Protein kinase C iota type	Prkci	Proteome (Skerrett-Byrne et al 2022 Cell Reorts)
Q62101	Serine/threonine-protein kinase D1	Prkd1	Proteome (Skerrett-Byrne et al 2022 Cell Reorts)
Q62433	Protein NDRG1	Ndrg1	Proteome (Skerrett-Byrne et al 2022 Cell Reorts)
Q63844	Mitogen-activated protein kinase 3	Erk1	Proteome (Skerrett-Byrne et al 2022 Cell Reorts)
Q63932	Dual specificity mitogen-activated protein kinase kinase 2	Map2k2	Proteome (Skerrett-Byrne et al 2022 Cell Reorts)
Q64520	Guanylate kinase	Guk1	Proteome (Skerrett-Byrne et al 2022 Cell Reorts)
Q68FH4	N-acetylgalactosamine kinase	Galk2	Proteome (Skerrett-Byrne et al 2022 Cell Reorts)
Q69ZA1	Cyclin-dependent kinase 13	Cdk13	Proteome (Skerrett-Byrne et al 2022 Cell Reorts)
Q6DTY7	6-phosphofructo-2-kinase/fructose-2,6-bisphosphatase 4	Pfkfb4	Proteome (Skerrett-Byrne et al 2022 Cell Reorts)
Q6NSR3	Uncharacterized aarF domain-containing protein kinase 2	Adck2	Proteome (Skerrett-Byrne et al 2022 Cell Reorts)
Q6P9R2	Serine/threonine-protein kinase OSR1	Oxsr1	Proteome (Skerrett-Byrne et al 2022 Cell Reorts)
Q6PAJ1	Breakpoint cluster region protein	Bcr	Proteome (Skerrett-Byrne et al 2022 Cell Reorts)
Q6PD10	Inositol hexakisphosphate kinase 1	Ip6k1	Proteome (Skerrett-Byrne et al 2022 Cell Reorts)
Q6PF93	Phosphatidylinositol 3-kinase catalytic subunit type 3	Pik3c3	Proteome (Skerrett-Byrne et al 2022 Cell Reorts)
Q6U7H8	Phosphatidylinositol 4-phosphate 5-kinase-like protein 1	Pip5kl1	Proteome (Skerrett-Byrne et al 2022 Cell Reorts)
Q7JJ13	Bromodomain-containing protein 2	Brd2	Proteome (Skerrett-Byrne et al 2022 Cell Reorts)
Q7TMC8	L-fucose kinase	Fcsk	Proteome (Skerrett-Byrne et al 2022 Cell Reorts)
Q80TR8	DDB1- and CUL4-associated factor 1	Dcaf1	Proteome (Skerrett-Byrne et al 2022 Cell Reorts)
Q80UP3	Diacylglycerol kinase zeta	Dgkz	Proteome (Skerrett-Byrne et al 2022 Cell Reorts)
Q80V03	Uncharacterized aarF domain-containing protein kinase 5	Adck5	Proteome (Skerrett-Byrne et al 2022 Cell Reorts)
Q80X41	Serine/threonine-protein kinase VRK1	Vrk1	Proteome (Skerrett-Byrne et al 2022 Cell Reorts)
Q80XI4	Phosphatidylinositol 5-phosphate 4-kinase type-2 beta	Pip4k2b	Proteome (Skerrett-Byrne et al 2022 Cell Reorts)
Q80YS9	Serine/threonine kinase-like domain-containing protein STKLD1	Stkld1	Proteome (Skerrett-Byrne et al 2022 Cell Reorts)
Q8BFP9	[Pyruvate dehydrogenase (acetyl-transferring)] kinase isozyme 1, mitochondrial	Pdk1	Proteome (Skerrett-Byrne et al 2022 Cell Reorts)
Q8BH04	Phosphoenolpyruvate carboxykinase [GTP], mitochondrial	Pck2	Proteome (Skerrett-Byrne et al 2022 Cell Reorts)
Q8BH55	Threonine synthase-like 1	Thnsl1	Proteome (Skerrett-Byrne et al 2022 Cell Reorts)
Q8BK63	Casein kinase I isoform alpha	Csnk1a1	Proteome (Skerrett-Byrne et al 2022 Cell Reorts)
Q8BKC8	Phosphatidylinositol 4-kinase beta	Pi4kb	Proteome (Skerrett-Byrne et al 2022 Cell Reorts)
Q8BKG3	Inactive tyrosine-protein kinase 7	Ptk7	Proteome (Skerrett-Byrne et al 2022 Cell Reorts)
Q8BKX1	Brain-specific angiogenesis inhibitor 1-associated protein 2	Baiap2	Proteome (Skerrett-Byrne et al 2022 Cell Reorts)
Q8BN21	Serine/threonine-protein kinase VRK2	Vrk2	Proteome (Skerrett-Byrne et al 2022 Cell Reorts)
Q8BNV1	tRNA (uracil-5-)-methyltransferase homolog A	Trmt2a	Proteome (Skerrett-Byrne et al 2022 Cell Reorts)
Q8BPM2	Mitogen-activated protein kinase kinase kinase kinase 5	Map4k5	Proteome (Skerrett-Byrne et al 2022 Cell Reorts)
Q8BT60	Copine-3	Cpne3	Proteome (Skerrett-Byrne et al 2022 Cell Reorts)
Q8BTH8	Casein kinase I isoform gamma-1	Csnk1g1	Proteome (Skerrett-Byrne et al 2022 Cell Reorts)
Q8BTW9	Serine/threonine-protein kinase PAK 4	Pak4	Proteome (Skerrett-Byrne et al 2022 Cell Reorts)
Q8BVP5	Casein kinase I isoform gamma-2	Csnk1g2	Proteome (Skerrett-Byrne et al 2022 Cell Reorts)
Q8BWW9	Serine/threonine-protein kinase N2	Pkn2	Proteome (Skerrett-Byrne et al 2022 Cell Reorts)
Q8BX57	PX domain-containing protein kinase-like protein	Pxk	Proteome (Skerrett-Byrne et al 2022 Cell Reorts)
Q8BYN3	Inositol-tetrakisphosphate 1-kinase	Itpk1	Proteome (Skerrett-Byrne et al 2022 Cell Reorts)
Q8C050	Ribosomal protein S6 kinase alpha-5	Msk1	Proteome (Skerrett-Byrne et al 2022 Cell Reorts)
Q8CBQ5	Phosphatidylinositol 4-kinase type 2-beta	Pi4k2b	Proteome (Skerrett-Byrne et al 2022 Cell Reorts)
Q8CFH6	Serine/threonine-protein kinase SIK2	Sik2	Proteome (Skerrett-Byrne et al 2022 Cell Reorts)
Q8CFV9	Riboflavin kinase	Rfk	Proteome (Skerrett-Byrne et al 2022 Cell Reorts)
Q8CI15	Sphingosine kinase 1	Sphk1	Proteome (Skerrett-Byrne et al 2022 Cell Reorts)
Q8CIN4	Serine/threonine-protein kinase PAK 2	Pak2	Proteome (Skerrett-Byrne et al 2022 Cell Reorts)
Q8K183	Pyridoxal kinase	Pdxk	Proteome (Skerrett-Byrne et al 2022 Cell Reorts)
Q8K1R7	Serine/threonine-protein kinase Nek9	Nek9	Proteome (Skerrett-Byrne et al 2022 Cell Reorts)
Q8K274	Ketosamine-3-kinase	Fn3krp	Proteome (Skerrett-Byrne et al 2022 Cell Reorts)
Q8K2F0	Bromodomain-containing protein 3	Brd3	Proteome (Skerrett-Byrne et al 2022 Cell Reorts)
Q8K3G5	Inactive serine/threonine-protein kinase VRK3	Vrk3	Proteome (Skerrett-Byrne et al 2022 Cell Reorts)
Q8K4K6	Pantothenate kinase 1	Pank1	Proteome (Skerrett-Byrne et al 2022 Cell Reorts)
Q8QZY2	Glycerate kinase	Glyctk	Proteome (Skerrett-Byrne et al 2022 Cell Reorts)
Q8R3L8	Cyclin-dependent kinase 8	Cdk8	Proteome (Skerrett-Byrne et al 2022 Cell Reorts)
Q8VC30	Triokinase/FMN cyclase	Tkfc	Proteome (Skerrett-Byrne et al 2022 Cell Reorts)
Q8VD65	Phosphoinositide 3-kinase regulatory subunit 4	Pik3r4	Proteome (Skerrett-Byrne et al 2022 Cell Reorts)
Q8VDL4	ADP-dependent glucokinase	Adpgk	Proteome (Skerrett-Byrne et al 2022 Cell Reorts)
Q91VJ4	Serine/threonine-protein kinase 38	Stk38	Proteome (Skerrett-Byrne et al 2022 Cell Reorts)
Q91WG5	5'-AMP-activated protein kinase subunit gamma-2	Prkag2	Proteome (Skerrett-Byrne et al 2022 Cell Reorts)
Q91WG8	Bifunctional UDP-N-acetylglucosamine 2-epimerase/N-acetylmannosamine kinase	Gne	Proteome (Skerrett-Byrne et al 2022 Cell Reorts)
Q91XU3	Phosphatidylinositol 5-phosphate 4-kinase type-2 gamma	Pip4k2c	Proteome (Skerrett-Byrne et al 2022 Cell Reorts)
Q91YL3	Uridine-cytidine kinase-like 1	Uckl1	Proteome (Skerrett-Byrne et al 2022 Cell Reorts)
Q91YR1	Twinfilin-1	Twf1	Proteome (Skerrett-Byrne et al 2022 Cell Reorts)
Q91YS8	Calcium/calmodulin-dependent protein kinase type 1	Camk1	Proteome (Skerrett-Byrne et al 2022 Cell Reorts)
Q922H2	[Pyruvate dehydrogenase (acetyl-transferring)] kinase isozyme 3, mitochondrial	Pdk3	Proteome (Skerrett-Byrne et al 2022 Cell Reorts)
Q923T9	Calcium/calmodulin-dependent protein kinase type II subunit gamma	Camk2g	Proteome (Skerrett-Byrne et al 2022 Cell Reorts)
Q99J45	Nuclear receptor-binding protein	Nrbp1	Proteome (Skerrett-Byrne et al 2022 Cell Reorts)
Q99J95	Cyclin-dependent kinase 9	Cdk9	Proteome (Skerrett-Byrne et al 2022 Cell Reorts)
Q99KH8	Serine/threonine-protein kinase 24	Stk24	Proteome (Skerrett-Byrne et al 2022 Cell Reorts)
Q99LI9	Polyribonucleotide 5'-hydroxyl-kinase Clp1	Clp1	Proteome (Skerrett-Byrne et al 2022 Cell Reorts)
Q99M51	Cytoplasmic protein NCK1	Nck1	Proteome (Skerrett-Byrne et al 2022 Cell Reorts)
Q99MK8	Beta-adrenergic receptor kinase 1	Grk2	Proteome (Skerrett-Byrne et al 2022 Cell Reorts)
Q99PW4	EKC/KEOPS complex subunit Tp53rk	Tp53rk	Proteome (Skerrett-Byrne et al 2022 Cell Reorts)
Q9CS42	Ribose-phosphate pyrophosphokinase 2	Prps2	Proteome (Skerrett-Byrne et al 2022 Cell Reorts)
Q9D0L4	AarF domain-containing protein kinase 1	Adck1	Proteome (Skerrett-Byrne et al 2022 Cell Reorts)
Q9D1G2	Phosphomevalonate kinase	Pmvk	Proteome (Skerrett-Byrne et al 2022 Cell Reorts)
Q9D2E1	Testis-specific serine/threonine-protein kinase 3	Tssk3	Proteome (Skerrett-Byrne et al 2022 Cell Reorts)
Q9D2H2	Adenylate kinase 7	Ak7	Proteome (Skerrett-Byrne et al 2022 Cell Reorts)
Q9D404	3-oxoacyl-[acyl-carrier-protein] synthase, mitochondrial	Oxsm	Proteome (Skerrett-Byrne et al 2022 Cell Reorts)
Q9D5J6	Sedoheptulokinase	Shpk	Proteome (Skerrett-Byrne et al 2022 Cell Reorts)
Q9DB16	Calcium-binding protein 39-like	Cab39l	Proteome (Skerrett-Byrne et al 2022 Cell Reorts)
Q9DBL7	Bifunctional coenzyme A synthase	Coasy	Proteome (Skerrett-Byrne et al 2022 Cell Reorts)
Q9DBQ7	Protein-associating with the carboxyl-terminal domain of ezrin	Scyl3	Proteome (Skerrett-Byrne et al 2022 Cell Reorts)
Q9DBU3	Serine/threonine-protein kinase RIO3	Riok3	Proteome (Skerrett-Byrne et al 2022 Cell Reorts)
Q9EQ00	Ropporin-1-like protein	Ropn1l	Proteome (Skerrett-Byrne et al 2022 Cell Reorts)
Q9EQC5	N-terminal kinase-like protein	Scyl1	Proteome (Skerrett-Byrne et al 2022 Cell Reorts)
Q9EQG9	Ceramide transfer protein	Cert1	Proteome (Skerrett-Byrne et al 2022 Cell Reorts)
Q9EQY0	Serine/threonine-protein kinase/endoribonuclease IRE1	Ern1	Proteome (Skerrett-Byrne et al 2022 Cell Reorts)
Q9ES74	Serine/threonine-protein kinase Nek7	Nek7	Proteome (Skerrett-Byrne et al 2022 Cell Reorts)
Q9ESU6	Bromodomain-containing protein 4	Brd4	Proteome (Skerrett-Byrne et al 2022 Cell Reorts)
Q9ESW4	Acylglycerol kinase, mitochondrial	Agk	Proteome (Skerrett-Byrne et al 2022 Cell Reorts)
Q9JI10	Serine/threonine-protein kinase 3	Stk3	Proteome (Skerrett-Byrne et al 2022 Cell Reorts)
Q9JI11	Serine/threonine-protein kinase 4	Stk4	Proteome (Skerrett-Byrne et al 2022 Cell Reorts)
Q9JIA7	Sphingosine kinase 2	Sphk2	Proteome (Skerrett-Byrne et al 2022 Cell Reorts)
Q9JJ78	Lymphokine-activated killer T-cell-originated protein kinase	Pbk	Proteome (Skerrett-Byrne et al 2022 Cell Reorts)
Q9JK42	[Pyruvate dehydrogenase (acetyl-transferring)] kinase isozyme 2, mitochondrial	Pdk2	Proteome (Skerrett-Byrne et al 2022 Cell Reorts)
Q9JLB0	MAGUK p55 subfamily member 6	Mpp6	Proteome (Skerrett-Byrne et al 2022 Cell Reorts)
Q9JLN9	Serine/threonine-protein kinase mTOR	Mtor	Proteome (Skerrett-Byrne et al 2022 Cell Reorts)
Q9JLV6	Bifunctional polynucleotide phosphatase/kinase	Pnkp	Proteome (Skerrett-Byrne et al 2022 Cell Reorts)
Q9JM52	Misshapen-like kinase 1	Mink1	Proteome (Skerrett-Byrne et al 2022 Cell Reorts)
Q9QVP9	Protein-tyrosine kinase 2-beta	Ptk2b	Proteome (Skerrett-Byrne et al 2022 Cell Reorts)
Q9QX60	Deoxyguanosine kinase, mitochondrial	Dguok	Proteome (Skerrett-Byrne et al 2022 Cell Reorts)
Q9QXL8	Nucleoside diphosphate kinase 7	Nme7	Proteome (Skerrett-Byrne et al 2022 Cell Reorts)
Q9QYE6	Golgin subfamily A member 5	Golga5	Proteome (Skerrett-Byrne et al 2022 Cell Reorts)
Q9R078	5'-AMP-activated protein kinase subunit beta-1	Prkab1	Proteome (Skerrett-Byrne et al 2022 Cell Reorts)
Q9R088	Thymidine kinase 2, mitochondrial	Tk2	Proteome (Skerrett-Byrne et al 2022 Cell Reorts)
Q9R0M5	Thiamin pyrophosphokinase 1	Tpk1	Proteome (Skerrett-Byrne et al 2022 Cell Reorts)
Q9R0N0	Galactokinase	Galk1	Proteome (Skerrett-Byrne et al 2022 Cell Reorts)
Q9R1C6	Diacylglycerol kinase epsilon	Dgke	Proteome (Skerrett-Byrne et al 2022 Cell Reorts)
Q9WTP7	GTP:AMP phosphotransferase AK3, mitochondrial	Ak3	Proteome (Skerrett-Byrne et al 2022 Cell Reorts)
Q9WTU6	Mitogen-activated protein kinase 9	Jnk2	Proteome (Skerrett-Byrne et al 2022 Cell Reorts)
Q9WU65	Glycerol kinase 2	Gk2	Proteome (Skerrett-Byrne et al 2022 Cell Reorts)
Q9WUN2	Serine/threonine-protein kinase TBK1	Tbk1	Proteome (Skerrett-Byrne et al 2022 Cell Reorts)
Q9WUR9	Adenylate kinase 4, mitochondrial	Ak4	Proteome (Skerrett-Byrne et al 2022 Cell Reorts)
Q9WV34	MAGUK p55 subfamily member 2	Mpp2	Proteome (Skerrett-Byrne et al 2022 Cell Reorts)
Q9WV84	Nucleoside diphosphate kinase, mitochondrial	Nme4	Proteome (Skerrett-Byrne et al 2022 Cell Reorts)
Q9WV85	Nucleoside diphosphate kinase 3	Nme3	Proteome (Skerrett-Byrne et al 2022 Cell Reorts)
Q9Z0P5	Twinfilin-2	Twf2	Proteome (Skerrett-Byrne et al 2022 Cell Reorts)
Q9Z110	Delta-1-pyrroline-5-carboxylate synthase	Aldh18a1	Proteome (Skerrett-Byrne et al 2022 Cell Reorts)
Q9Z1W9	STE20/SPS1-related proline-alanine-rich protein kinase	Stk39	Proteome (Skerrett-Byrne et al 2022 Cell Reorts)
Q9Z2A0	3-phosphoinositide-dependent protein kinase 1	Pdpk1	Proteome (Skerrett-Byrne et al 2022 Cell Reorts)
Q9Z2B5	Eukaryotic translation initiation factor 2-alpha kinase 3	Eif2ak3	Proteome (Skerrett-Byrne et al 2022 Cell Reorts)
Q9Z2B9	Ribosomal protein S6 kinase alpha-4	Rps6ka4	Proteome (Skerrett-Byrne et al 2022 Cell Reorts)
Q9Z2W1	Serine/threonine-protein kinase 25	Stk25	Proteome (Skerrett-Byrne et al 2022 Cell Reorts)
Q9Z2W1	Serine/threonine-protein kinase 25	Stk25	Proteome (Skerrett-Byrne et al 2022 Cell Reorts)
