## Supplemental Table 7 for "The functional maturation of mouse spermatozoa is underpinned by global remodeling of the cellular phosphoproteome"

### Sheet: S. Table 7
S.Table 7 - Specific phosphopeptide data mapping to those proteins explored through knock-out mice models. Data relates to Figures 7.				Epi Transit	Capacitation
Peptide FDR Confidence	Master Accession	Protein Name	Gene Symbol	Group #	FC CAP / NC	p-Value CAP/NC
High	Q8BSQ9	Protein polybromo-1	Pbrm1		2.668	0.000317993
High	Q9D6D8	Probable inactive peptidyl-prolyl cis-trans isomerase-like 6	Ppil6		2.171	0.000243063
High	Q6UQ17	Phospholipid-transporting ATPase IK	Atp8b3		1.55	0.0489775
High	Q6UQ17	Phospholipid-transporting ATPase IK	Atp8b3		1.596	0.0447362
High	Q6UQ17	Phospholipid-transporting ATPase IK	Atp8b3		1.952	0.000771631
High	A0A0G2JEB6	Cilia and flagella-associated protein 47	Cfap47		7.856	1e-17
High	Q3V1L4	Cytosolic purine 5'-nucleotidase	Nt5c2		5.714	2.95912e-09
High	Q8R4R6	Nucleoporin NUP35	Nup35		100	1e-17
High	A0A0G2JEB6	Cilia and flagella-associated protein 47	Cfap47	4
High	A0A0G2JEB6	Cilia and flagella-associated protein 47	Cfap47	4
High	A0A0G2JEB6	Cilia and flagella-associated protein 47	Cfap47	2
High	A0A0G2JEB6	Cilia and flagella-associated protein 47	Cfap47	2
High	A0A0G2JEB6	Cilia and flagella-associated protein 47	Cfap47	2
High	A2AJB1	Coiled-coil domain-containing protein 183	Ccdc183	2
High	A2AJB1	Coiled-coil domain-containing protein 183	Ccdc183	2
High	P08030	Adenine phosphoribosyltransferase	Aprt	2
High	P08030	Adenine phosphoribosyltransferase	Aprt	2
High	P48774	Glutathione S-transferase Mu 5	Gstm5	4
High	P48774	Glutathione S-transferase Mu 5	Gstm5	2
High	P48774	Glutathione S-transferase Mu 5	Gstm5	2
High	P48774	Glutathione S-transferase Mu 5	Gstm5	2
High	P62855	40S ribosomal protein S26	Rps26	2
High	Q2NL51	Glycogen synthase kinase-3 alpha	Gsk3a	2
High	Q3V1L4	Cytosolic purine 5'-nucleotidase	Nt5c2	4
High	Q61598	Rab GDP dissociation inhibitor beta	Gdi2	2
High	Q6UQ17	Phospholipid-transporting ATPase IK	Atp8b3	4
High	Q6UQ17	Phospholipid-transporting ATPase IK	Atp8b3	4
High	Q6UQ17	Phospholipid-transporting ATPase IK	Atp8b3	4
High	Q6UQ17	Phospholipid-transporting ATPase IK	Atp8b3	2
High	Q6UQ17	Phospholipid-transporting ATPase IK	Atp8b3	2
High	Q8BGH2	Sorting and assembly machinery component 50 homolog	Samm50	2
High	Q8BSN3	outer dynein arm-docking complex subunit 3	ODAD3	2
High	Q8CJF7	Protein ELYS	Ahctf1	2
High	Q8K3K8	Optineurin	Optn	4
High	Q8R4R6	Nucleoporin NUP35	Nup35	2
High	Q8R4R6	Nucleoporin NUP35	Nup35	2
High	Q99KI0	Aconitate hydratase, mitochondrial	Aco2	2
High	Q9CXS4	Centromere protein V	Cenpv	2
High	Q9CXS4	Centromere protein V	Cenpv	2
High	Q9CXS4	Centromere protein V	Cenpv	2
High	Q9CYT6	Adenylyl cyclase-associated protein 2	Cap2	2
High	Q9DA42	Uncharacterized protein C20orf85 homolog	Cimip1	2
High	Q9DBP5	UMP-CMP kinase	Cmpk1	2
High	Q8BFW7-4	Isoform 4 of Lipoma-preferred partner homolog	Lpp	2
High	Q8BFW7-4	Isoform 4 of Lipoma-preferred partner homolog	Lpp	2
High	Q8BFW7-4	Isoform 4 of Lipoma-preferred partner homolog	Lpp	2
High	O70133-2	Isoform 2 of ATP-dependent RNA helicase A	Dhx9	4
